# Tetramerisation governs SALL transcription factor function in development and disease

**DOI:** 10.1101/2025.10.27.684836

**Authors:** Sara Giuliani, Kashyap Chhatbar, Martin Wear, Jacky Guy, Tricia Mathieson, Hayden Burdett, Lisa George, Grace Alston, Christos Spanos, Toni McHugh, David Kelly, Raphaël Pantier, Adrian Bird

**Affiliations:** Institute of Cell Biology, University of Edinburgh, Edinburgh, United Kingdom; School of Informatics, University of Edinburgh, Edinburgh, United Kingdom; Edinburgh Protein Production Facility (EPPF), Institute of Quantitative Biology, Biochemistry and Biotechnology, University of Edinburgh, Edinburgh, United Kingdom; Institute of Molecular Plant Sciences, University of Edinburgh, Edinburgh, United Kingdom; Wellcome Discovery Research Platform for Hidden Cell Biology, University of Edinburgh, Edinburgh, United Kingdom; IGBMC, CNRS UMR7104, INSERM U1258, Université de Strasbourg, Illkirch Cedex, France

## Abstract

Spalt-like (SALL) proteins are C2H2 zinc-finger transcription factors important for embryogenesis, with mutations in SALL1 and SALL4 causing rare congenital disorders Townes-Brocks and Okihiro syndromes, respectively. While SALL proteins are known to associate with one another, the biological significance of the resulting complexes is unknown. Here we define a conserved glutamine-rich region that mediates SALL1/4 homo- and heterotetramerisation and find that complex formation is indispensable for DNA binding. Modelling a patient mutation that abolishes SALL4 multimerisation led to gene misregulation and, in mice, embryonic lethality, therefore phenocopying a complete *Sall4* knockout. Furthermore, a common disease-causing SALL1 truncation, which retains multimerisation but lacks DNA-binding domains, sequesters SALL4 into heterotetramers that are defective in DNA binding, thereby providing a mechanistic explanation for the dominant-negative effects of many Townes-Brocks mutations. Together, our findings establish tetramerisation as a prerequisite for SALL function, linking complex formation to developmental gene regulation and human disease.
