## Supplementary material for "Tetramerisation governs SALL transcription factor function in development and disease": Key resources table

### Sheet: Antibodies
Antibodies used for protein work
Target	Source	Manufacturer	Catalogue number	WB dilution	IP (amount / reaction)
SALL4	Mouse-monoclonal	Santa Cruz	sc-101147	1:100	5 µg (IP-MS)
SALL4	Rabbit-polyclonal	Abcam	ab29112	1:1,000	5 µg (co-IP)
SALL1	Mouse-monoclonal	Abcam	ab41974	1:1,000
FLAG	Mouse-monoclonal	Sigma Aldrich	F3165	1:5,000
Anti-FLAG M2 magnetic beads	Mouse-monoclonal	Millipore	M8823	N/A	30 µL beads (co-IP)
MTA1	Mouse-monoclonal	Santa Cruz	sc-373765	1:100
Histone3 (H3)	Rabbit-polyclonal	Abcam	ab1791	1:5,000
6xHis	Mouse-monoclonal	Abcam	ab18184	1:2,000
Mouse IgG (secondary)	Donkey (IRDye 800CW)	Li-Cor	926-32212	1:5,000
Rabbit IgG (secondary)	Donkey (IRDye 680LT)	Li-Cor	926-68023	1:5,000
Antibodies used for immunofluorescence
Target	Source	Manufacturer	Catalogue number	Dilution
SALL4	Mouse-monoclonal	Santa Cruz	sc-101147	1:50
SALL4	Rabbit-polyclonal	Abcam	ab29112	1:200
SALL1	Mouse-monoclonal	Abcam	ab41974	1:200
FLAG	Mouse-monoclonal	Sigma Aldrich	F1804	1:500
2004-10-01	Mouse-monoclonal	Santa Cruz	sc-5279	1:50
Mouse IgG (secondary)	Goat (AlexaFluor+ 488)	Invitrogen	A32723	1:500
Rabbit IgG (secondary)	Goat (AlexaFluor+ 647)	Invitrogen	A32733	1:500
Antibodies used for CUT&RUN
Target	Source	Manufacturer	Catalogue number	Amount / reaction
SALL4	Mouse-monoclonal	Santa Cruz	sc-101147	0.5 µg (5 µL)
IgG	Rabbit-polyclonal	Epicypher	13-0042	0.5 µg (1 µL)

### Sheet: CRISPR oligos & repair template
CRISPR oligos
Oligo name	5’ to 3’ sequence	Experiment
QIDΔ gRNA1	GGATCTGCTCCAGGACCCAA	Guide RNA for generation of S4QIDΔ
QIDΔ gRNA2	TCGCGTCCAGGTGAACATGT	Guide RNA for generation of S4QIDΔ
QIDmut gRNA	CGCGAATCTGTTCCGTAAGC	Guide RNA for generation of S4QIDmut
S4KO gRNA1	TCGACATGGTGCGCGCATTG	Guide RNA for generation of new S4KO line
S4KO gRNA2	CGTGATTGTAGGATTGCCCA	Guide RNA for generation of new S4KO line
S4stop gRNA	TCCTCTTCCTCCTTAGCTGA	Guide RNA for generation of S4-mScarlet3
CRISPR repair templates
Oligo name	5’ to 3’ sequence	Experiment
S4QIDΔ rep	GACTCTGCAGGCGCTCCGCGGCACCAAGGTGGCCGTGAACCAACGGGGTGCAGAGGCACCCATGGCGCCCATGCCTGCTGCCCAAGGCATTCCTTGGGTCCTCGAGGTGAATATGTGGGCAGCGCACGCGCTCCACTCTGGAGTGGCGGGGGCCGACACGCTGAAGGCCTTAAGCAGCCATGTGTCTCAGCAAGTGTCCG	Repair template S4QIDΔ (single-stranded DNA oligonucleotide)
S4QIDmut rep	AGAGGCACCCATGGCGCCCATGCCTGCTGCCCAAGGCATCCCTTGGGTCCTGGAGCAGATCCTGTGCCTGCAGCAGCAGCAACCTCAGCAAATTCAGCTTACGGAACAGATTCGCGTCCAGGTGAACATGTGGGCAGCGCACGCGCTCCACTCTGGAGTGGCGGGGGCCGACACGCTGAAGGCCTTAAGCAGCCATGTGT	Repair template S4QIDmut (single-stranded DNA oligonucleotide)
S4-mScarlet3	GGCTGTCCTGGAACTCCTTCTGTAGACCAGGCTGGCCTCGAACTCAGAGATCACCTGTCTCTGCCTCCCGAGTGCTGGGATTAAAGGTGTCAGCCGGGCAGTGGTACCCACACACAAGCATGCTCTCAACTGTATAGATACTACCTGCATTTATTATTTTCTGGCTTACTGATACAAGATCTGACTGTAGCCCAGGCTGCCCCTTCCACCACACTCTGACCACTGGTGTGAACGTGAAGCCAGCTGACTTGGGCTTGCCTACAAGCAGGGGGACCATCTGATGAAACCCTCTCTCTGCTGTCCCCCAACAGGTACACTACATGACTCATGGGGCCAACAATAACTCCGCCCGCCGGGGAAGGAAGCTGGCCATAGAGAACCCCATGGTCGCGCTGAGTG…	Targeting vector S4-mScarlet3 (pBluescript backbone)

### Sheet: Genotyping primers
Genotyping primers
Oligo name	5’ to 3’ sequence	Experiment
S4QID FW	TGAAGCCTCAGAGGACTCCA	Genotyping S4QIDΔ/mut
S4QID RV	CTGCCCCTTTGTCCTGGAAT	Genotyping S4QIDΔ/mut
S4KO FW	CCACCTCCAAGTCGATCCAC	Genotyping S4KO/HET (knockout allele)
S4KO RV	GTCACTTCCACTGTGGTCCA	Genotyping S4KO/HET (knockout allele)
S4WT FW	TCACCAACGCCGTCATGTTA	Genotyping S4KO/HET (WT allele)
S4WT RV	AGATCCCGAGACCCAGAACA	Genotyping S4KO/HET (WT allele)
S4Cterm FW	GCTGAGTGCTGAGGGAAAGA	Genotyping S4-mScarlet3
mScar3 RV	GACAGGATGTCCCAGGAGAA	Genotyping S4-mScarlet3

### Sheet: RT-qPCR primers
RT-qPCR primers
Oligo name	5’ to 3’ sequence	Experiment
Lix1 FW	AGTCAATGCCTTCCTCTGG	RT-qPCR of SALL4 response genes
Lix1 RV	TAAGCAGCACTGAAAGTTGC	RT-qPCR of SALL4 response genes
Sox6 FW	CAGGAAAGTCAAGTGAAGATGG	RT-qPCR of SALL4 response genes
Sox6 RV	CTTTGCTTCCTTCTGCGTC	RT-qPCR of SALL4 response genes
TBP FW	GGGGAGCTGTGATGTGAAGT	RT-qPCR of control gene
TBP RV	CCAGGAAATAATTCTGGCTCA	RT-qPCR of control gene

### Sheet: SPR oligos
SPR oligos
Oligo name	5’ to 3’ sequence	Experiment
SPR FW	/5BiotinTEG/AGCAGGCCTAATATCGCAC	SPR of QID-ZFC4 fusion constructs
SPR RV	GTGCGATATTAGGCCTGCT	SPR of QID-ZFC4 fusion constructs
